# Short-term gonadal cultures are sufficient for germline transmission in a songbird

**DOI:** 10.1101/2025.04.25.650428

**Authors:** Matthew Biegler, Elijah Harter, Asha V. Sidhu, Christina Szialta, Gillian Durham, Lotem Tchernichovski, Paul Collier, Ji-Dung Luo, Wei Wang, Ryan MacIsaac, Kirubel Belay, Thomas Carroll, Anna L. Keyte, Erich D. Jarvis

**Author notes:** Co-second authors (last name alphabetical) (Elijah Harter, Asha V. Sidhu, Christina Szialta).

## Abstract

1

Primordial germ cells (PGCs) are germline stem cells that develop into sperm or egg cells and are valuable for avian biobanking and the propagation of donor-derived offspring. However, in non-poultry birds the long-term maintenance and self-renewal of PGCs *in vitro* remains challenging. This limitation hinders biobanking in other avian clades, particularly in the zebra finch and other songbirds that uniquely possess a germline restricted chromosome (GRC). Here, we generated and compared short-term cultures of chicken and zebra finch PGCs from the embryonic gonads or blood, as well as established long-term cultures of chicken PGCs. Using single-cell RNA sequencing, we found that the transcriptome profile of long-term chicken gonadal cultures were exclusively PGCs, whereas the short-term chicken and zebra finch cultures represented a heterogeneous mixture of cell types. The zebra finch culture further included rapidly differentiating PGCs, as well as a germ cell type not previously identified in the embryonic songbird gonad. Although zebra finch short-term gonadal cultures did not yield robust long-term PGC cultures, short-term cultured PGCs were able to integrate into host zebra finch gonads after injection into the dorsal aorta, contribute to gametic populations in adult chimeras, and give rise to phenotypically- and genomically-validated offspring. This study provides a foundation for using short-term gonadal cultures to derive donor and transgenic offspring in songbirds and further explore the unique developmental genetics of PGCs across the avian clade.

**Summary:** Beyond poultry, the long-term culture of self-renewing primordial germ cells (PGCs) remains a challenge. Here, we compare the cell population heterogeneity and reproductive viability of gonadal cultures for the zebra finch, a songbird model of vocal learning, with established chicken PGC protocols. Using single-cell RNA sequencing, we identify the rapid differentiation of zebra finch gonadal germ cells *in vitro*, including germline identities not previously noted in the embryonic gonad. In comparison, these differentiated cell profiles were also found in zebra finch blood PGC culture conditions, but not identified in short- or long-term chicken PGC cultures. Host embryo injections of these short-term zebra finch gonadal cultures resulted in germline chimeric animals, but at lower rates of gonadal reconstitution compared to chicken. Nonetheless, these cultures allowed for the derivation of zebra finch germline chimeras that yield phenotypically- and genomically-validated offspring from cultured PGCs.
