## Supplementary material for "Short-term gonadal cultures are sufficient for germline transmission in a songbird": Table S13

### Sheet: TableS12_Glonad_Analyses
Species	Injection_DIV	Cell_Label	Vehicle_Dye	Injection_Batch	Injection_ID	Batch_Order	Needle_Refill	Cells_uL	Injected_nL	Cells_Injected	Embryo_HH	Harsh_Insert	Bleed	Leak	NeuralTube	Stuck	Complication Noted	Gonads_Collected	Donor_Signal	Gonad1	Percent_Gonad1	Gonad2	Total_Cells	Percent_Total
Chicken	150	PKH26	FastGreen_FCF	AK.200913.PKH.c1000	AK.200913.PKH.c1000_1	1		1000	2000	2000	14							1	TRUE	105	0.0525		105	0.0525
Chicken	150	PKH26	FastGreen_FCF	AK.200913.PKH.c1000	AK.200913.PKH.c1000_2	2		1000	2000	2000	14							1	TRUE	68	0.034		68	0.034
Chicken	150	PKH26	FastGreen_FCF	MB.200913.PKH.c1000	MB.200913.PKH.c1000_2	2		1000	2000	2000	14							1	TRUE	89	0.0445		89	0.0445
Chicken	150	PKH26	FastGreen_FCF	MB.200913.PKH.c1000	MB.200913.PKH.c1000_6	6		1000	2000	2000	14							1	TRUE	90	0.045		90	0.045
Chicken	150	PKH26	FastGreen_FCF	MB.210809.PKH.c833	MB.210809.PKH.c833_7	7		833	1200	999.6	14-16							1	TRUE	17	0.017		17	0.017
Chicken	150	PKH26	FastGreen_FCF	MB.210809.PKH.c833	MB.210809.PKH.c833_8	8		833	1000	833	14-16							2	TRUE	15	0.018	13	28	0.0336
Chicken	150	PKH26	FastGreen_FCF	MB.210809.PKH.c833	MB.210809.PKH.c833_11	11		833	1000	833	14-16							2	TRUE	27	0.0324	7	34	0.0408
Chicken	150	PKH26	FastGreen_FCF	MB.210809.PKH.c833	MB.210809.PKH.c833_12	12		833	1200	999.6	14-16							2	TRUE	20	0.02	5	25	0.025
Chicken	150	PKH26	FastGreen_FCF	MB.210815.PKH.c1000	MB.210815.PKH.c1000_1	1		1000	2000	2000	14-16							1	TRUE	27	0.0135		27	0.0135
Chicken	150	PKH26	FastGreen_FCF	MB.210928.PKH.c1000	MB.210928.PKH.c1000_1	1		1000	1000	1000	14-16							1	TRUE	14	0.014		14	0.014
Chicken	150	PKH26	FastGreen_FCF	MB.210928.PKH.c1000	MB.210928.PKH.c1000_2	2		1000	1000	1000	14-16							1	TRUE	42	0.042		42	0.042
Chicken	150	PKH26	FastGreen_FCF	MB.210928.PKH.c1000	MB.210928.PKH.c1000_3	3		1000	1000	1000	15							2	TRUE	33	0.033	25	58	0.058
Chicken	150	PKH26	FastGreen_FCF	MB.210928.PKH.c1000	MB.210928.PKH.c1000_10	10		1000	1000	1000	16							1	TRUE	24	0.024	3	27	0.027
Zebra Finch	3	GFP	FastGreen_FCF	MB.210729.GFP.z2500	MB.210729.GFP.z2500_1	1	1	2500	200	500	12	FALSE	TRUE	FALSE	FALSE	FALSE	1	2	TRUE	1	0.002	1	2	0.004
Zebra Finch	3	GFP	FastGreen_FCF	MB.210729.GFP.z2500	MB.210729.GFP.z2500_4	4	4	2500	200	500	13	FALSE	FALSE	FALSE	FALSE	TRUE	1	1	TRUE	2	0.004		2	0.004
Zebra Finch	3	GFP	FastGreen_FCF	MB.210729.GFP.z2500	MB.210729.GFP.z2500_5	5	5	2500	200	500	13	TRUE	FALSE	FALSE	FALSE	FALSE	1	2	TRUE	2	0.004	0	2	0.004
Zebra Finch	3	GFP	FastGreen_FCF	MB.210729.GFP.z2500	MB.210729.GFP.z2500_7	7	7	2500	600	1500	13	FALSE	FALSE	FALSE	FALSE	FALSE	0	2	TRUE	1	0.0007	2	3	0.002
Zebra Finch	3	GFP	FastGreen_FCF	MB.210729.GFP.z2500	MB.210729.GFP.z2500_8	8	8	2500	1000	2500	14	FALSE	FALSE	FALSE	FALSE	TRUE	1	1	FALSE	0	0		0	0
Zebra Finch	3	GFP	FastGreen_FCF	MB.210806.GFP.z1000	MB.210806.GFP.z1000_1	1	1	1000	500	500	14	FALSE	FALSE	FALSE	FALSE	FALSE	0	2	FALSE	0	0	0	0	0
Zebra Finch	3	GFP	FastGreen_FCF	MB.210806.GFP.z1000	MB.210806.GFP.z1000_6	6	6	1000	500	500	14	TRUE	TRUE	FALSE	FALSE	FALSE	2	2	FALSE	0	0	0	0	0
Zebra Finch	3	GFP	FastGreen_FCF	MB.210806.GFP.z1000	MB.210806.GFP.z1000_7	7	1	1000	500	500	14	TRUE	FALSE	FALSE	FALSE	FALSE	1	2	FALSE	0	0	0	0	0
Zebra Finch	3	GFP	FastGreen_FCF	MB.210806.GFP.z1000	MB.210806.GFP.z1000_11	11	5	1000	500	500	14	FALSE	TRUE	FALSE	FALSE	FALSE	1	2	FALSE	0	0	0	0	0
Zebra Finch	3	GFP	FastGreen_FCF	MB.210820.GFP.z4000	MB.210820.GFP.z4000_1	1	1	4000	250	1000	14	TRUE	TRUE	TRUE	FALSE	FALSE	3	2	TRUE	3	0.003	3	6	0.006
Zebra Finch	3	GFP	FastGreen_FCF	MB.210820.GFP.z4000	MB.210820.GFP.z4000_3	3	2	4000	250	1000	15	FALSE	FALSE	FALSE	FALSE	FALSE	0	2	TRUE	2	0.002	0	2	0.002
Zebra Finch	3	GFP	FastGreen_FCF	MB.210820.GFP.z4000	MB.210820.GFP.z4000_4	4	3	4000	250	1000	14	FALSE	TRUE	TRUE	FALSE	FALSE	2	2	FALSE	0	0	0	0	0
Zebra Finch	3	GFP	FastGreen_FCF	MB.210820.GFP.z4000	MB.210820.GFP.z4000_5	5	4	4000	300	1200	13	FALSE	FALSE	TRUE	FALSE	FALSE	1	2	TRUE	10	0.0083	1	11	0.0092
Zebra Finch	3	GFP	FastGreen_FCF	MB.210820.GFP.z4000	MB.210820.GFP.z4000_7	7	6	4000	250	1000	14	TRUE	FALSE	FALSE	FALSE	FALSE	1	2	TRUE	4	0.004	3	7	0.007
Zebra Finch	3	GFP	FastGreen_FCF	MB.210820.GFP.z4000	MB.210820.GFP.z4000_8	8	7	4000	250	1000	13	FALSE	FALSE	FALSE	FALSE	FALSE	0	2	TRUE	1	0.001	1	2	0.002
Zebra Finch	3	GFP	FastGreen_FCF	MB.210820.GFP.z4000	MB.210820.GFP.z4000_9	9	8	4000	300	1200	14	FALSE	FALSE	TRUE	FALSE	FALSE	1	2	FALSE	0	0	0	0	0
Zebra Finch	3	GFP	FastGreen_FCF	MB.210820.GFP.z4000	MB.210820.GFP.z4000_10	10	9	4000	750	3000	14	FALSE	FALSE	FALSE	FALSE	FALSE	0	2	TRUE	2	0.0007	0	2	0.0007
Zebra Finch	3	GFP	FastGreen_FCF	MB.210820.GFP.z4000	MB.210820.GFP.z4000_11	11	10	4000	650	2600	14	TRUE	TRUE	TRUE	FALSE	FALSE	3	2	TRUE	1	0.0004	0	1	0.0004
Zebra Finch	3	GFP	FastGreen_FCF	MB.210820.GFP.z4000	MB.210820.GFP.z4000_13	13	1	4000	250	1000	15	TRUE	TRUE	FALSE	FALSE	FALSE	2	2	TRUE	9	0.009	0	9	0.009
Zebra Finch	3	GFP	FastGreen_FCF	MB.210820.GFP.z4000	MB.210820.GFP.z4000_14	14	2	4000	250	1000	14	FALSE	TRUE	FALSE	FALSE	FALSE	1	2	TRUE	16	0.016	1	17	0.017
Zebra Finch	3	GFP	FastGreen_FCF	MB.210820.GFP.z4000	MB.210820.GFP.z4000_17	17	5	4000	250	1000	13	FALSE	FALSE	FALSE	FALSE	FALSE	0	2	FALSE	0	0	0	0	0
Zebra Finch	3	GFP	FastGreen_FCF	MB.210820.GFP.z4000	MB.210820.GFP.z4000_18	18	6	4000	250	1000	14	FALSE	FALSE	FALSE	FALSE	TRUE	1	2	TRUE	2	0.002	0	2	0.002
Zebra Finch	3	GFP	FastGreen_FCF	MB.210820.GFP.z4000	MB.210820.GFP.z4000_20	20	8	4000	250	1000	13	FALSE	FALSE	FALSE	FALSE	FALSE	0	2	FALSE	0	0	0	0	0
Zebra Finch	3	GFP	FastGreen_FCF	MB.210820.GFP.z4000	MB.210820.GFP.z4000_21	21	9	4000	250	1000	13	FALSE	FALSE	FALSE	FALSE	FALSE	0	2	TRUE	3	0.003	0	3	0.003
Zebra Finch	3	PKH26	BriliantBlue	MB.210610.PKH.z3500	MB.210610.PKH.z3500_4	4	2	3500	50	175	14	TRUE	TRUE	TRUE	FALSE	FALSE	3	2	TRUE	3	0.0171	0	3	0.0171
Zebra Finch	3	PKH26	BriliantBlue	MB.210610.PKH.z3500	MB.210610.PKH.z3500_7	7	1	3500	600	2100	15	TRUE	TRUE	TRUE	TRUE	TRUE	5	2	TRUE	9	0.0043		9	0.0043
Zebra Finch	3	PKH26	BriliantBlue	MB.210610.PKH.z3500	MB.210610.PKH.z3500_8	8	2	3500	300	1050	15	TRUE	TRUE	FALSE	FALSE	FALSE	2	1	TRUE	3	0.0029		3	0.0029
Zebra Finch	3	PKH26	BriliantBlue	MB.210610.PKH.z3500	MB.210610.PKH.z3500_9	9	3	3500	300	1050	16	FALSE	FALSE	FALSE	FALSE	FALSE	0	1	FALSE	0	0		0	0
Zebra Finch	3	PKH26	BriliantBlue	MB.210610.PKH.z3500	MB.210610.PKH.z3500_10	10	4	3500	300	1050	14	TRUE	TRUE	TRUE	FALSE	FALSE	3	2	TRUE	3	0.0029	1	4	0.0038
Zebra Finch	3	PKH26	BriliantBlue	MB.210610.PKH.z3500	MB.210610.PKH.z3500_12	12	6	3500	300	1050	15	TRUE	TRUE	TRUE	FALSE	TRUE	4	2	TRUE	2	0.0019	1	3	0.0029
Zebra Finch	3	PKH26	BriliantBlue	MB.210610.PKH.z3500	MB.210610.PKH.z3500_14	14	8	3500	300	1050	14	TRUE	TRUE	TRUE	TRUE	TRUE	5	2	TRUE	3	0.0029	0	3	0.0029
Zebra Finch	3	PKH26	BriliantBlue	MB.210610.PKH.z3500	MB.210610.PKH.z3500_15	15	9	3500	300	1050	15	TRUE	TRUE	FALSE	FALSE	TRUE	3	2	TRUE	6	0.0057	0	6	0.0057
Zebra Finch	3	PKH26	BriliantBlue	MB.210610.PKH.z3500	MB.210610.PKH.z3500_18	18	3	3500	300	1050	14	FALSE	FALSE	TRUE	FALSE	TRUE	2	1	TRUE	3	0.0029		3	0.0029
Zebra Finch	3	PKH26	BriliantBlue	MB.210610.PKH.z3500	MB.210610.PKH.z3500_20	20	5	3500	300	1050	14	TRUE	TRUE	TRUE	TRUE	TRUE	5	1	TRUE	1	0.001		1	0.001
Zebra Finch	3	PKH26	BriliantBlue	MB.210610.PKH.z3500	MB.210610.PKH.z3500_21	21	6	3500	350	1225	14	TRUE	FALSE	TRUE	TRUE	FALSE	3	1	TRUE	2	0.0016		2	0.0016
Zebra Finch	3	PKH26	BriliantBlue	MB.210610.PKH.z3500	MB.210610.PKH.z3500_22	22	7	3500	300	1050	14	TRUE	TRUE	TRUE	TRUE	FALSE	4	2	TRUE	11	0.0105	1	12	0.0114
Zebra Finch	3	PKH26	BriliantBlue	MB.210610.PKH.z3500	MB.210610.PKH.z3500_23	23	8	3500	300	1050	15	TRUE	TRUE	TRUE	FALSE	TRUE	4	1	FALSE	0	0		0	0
Zebra Finch	3	PKH26	FastGreen_FCF	MB.210816.PKH.z1000	MB.210816.PKH.z1000_1	1	1	1000	800	800	14	FALSE	FALSE	FALSE	FALSE	FALSE	0	2	TRUE	13	0.0163	3	16	0.02
Zebra Finch	3	PKH26	FastGreen_FCF	MB.210816.PKH.z1000	MB.210816.PKH.z1000_2	2	2	1000	1000	1000	13	TRUE	FALSE	TRUE	FALSE	FALSE	2	2	TRUE	8	0.008	4	12	0.012
Zebra Finch	3	PKH26	FastGreen_FCF	MB.210816.PKH.z1000	MB.210816.PKH.z1000_3	3	3	1000	800	800	13	TRUE	FALSE	TRUE	FALSE	FALSE	2	2	TRUE	2	0.0025	0	2	0.0025
Zebra Finch	3	PKH26	FastGreen_FCF	MB.210816.PKH.z1000	MB.210816.PKH.z1000_4	4	4	1000	800	800	13	TRUE	FALSE	FALSE	FALSE	FALSE	1	2	TRUE	18	0.0225	11	29	0.0363
Zebra Finch	3	PKH26	FastGreen_FCF	MB.210816.PKH.z1000	MB.210816.PKH.z1000_5	5	5	1000	800	800	12	TRUE	TRUE	TRUE	FALSE	FALSE	3	2	TRUE	16	0.02	3	19	0.0238
Zebra Finch	3	PKH26	FastGreen_FCF	MB.210816.PKH.z1000	MB.210816.PKH.z1000_6	6	6	1000	800	800	14	FALSE	FALSE	FALSE	FALSE	FALSE	0	2	TRUE	15	0.0188	1	16	0.02
Zebra Finch	7	GFP	FastGreen_FCF	MB.210720.GFP.z10000	MB.210720.GFP.z10000_7	7	1	10000	500	5000	15	TRUE	TRUE	FALSE	FALSE	TRUE	3	1	FALSE	0	0		0	0
Zebra Finch	7	GFP	FastGreen_FCF	MB.210720.GFP.z10000	MB.210720.GFP.z10000_9	9	3	10000	500	5000	15	FALSE	FALSE	FALSE	FALSE	TRUE	1	2	TRUE	3	0.0006	0	3	0.0006
Zebra Finch	7	GFP	FastGreen_FCF	MB.210720.GFP.z10000	MB.210720.GFP.z10000_13	13	1	10000	500	5000	15	TRUE	FALSE	FALSE	FALSE	TRUE	2	1	TRUE	1	0.0002		1	0.0002
Zebra Finch	7	GFP	FastGreen_FCF	MB.210720.GFP.z10000	MB.210720.GFP.z10000_15	15	3	10000	500	5000	15	FALSE	FALSE	FALSE	FALSE	TRUE	1	1	FALSE	0	0	0	0	0
Zebra Finch	7	GFP	FastGreen_FCF	MB.210720.GFP.z10000	MB.210720.GFP.z10000_18	18	6	10000	500	5000	15	FALSE	FALSE	FALSE	FALSE	TRUE	1	2	FALSE	0	0	0	0	0
Zebra Finch	7	GFP	FastGreen_FCF	MB.210720.GFP.z10000	MB.210720.GFP.z10000_20	20	2	10000	500	5000	14	FALSE	FALSE	FALSE	FALSE	FALSE	0	2	TRUE	3	0.0006	1	4	0.0008
Zebra Finch	7	GFP	FastGreen_FCF	MB.210720.GFP.z10000	MB.210720.GFP.z10000_27	27	7	10000	150	1500	16	TRUE	TRUE	FALSE	FALSE	TRUE	3	2	FALSE	0	0	0	0	0
Zebra Finch	7	GFP	FastGreen_FCF	MB.210730.GFP.z2500	MB.210730.GFP.z2500_18	18	3	2500	1000	2500	14	TRUE	TRUE	TRUE	FALSE	TRUE	4	1	TRUE	1	0.0004		1	0.0004
Zebra Finch	7	PKH26	BriliantBlue	MB.210615.PKH.z3500	MB.210615.PKH.z3500_2	2	2	3500	350	1225	14	TRUE	TRUE	TRUE	FALSE	FALSE	3	2	TRUE	23	0.0188	4	27	0.022
Zebra Finch	7	PKH26	BriliantBlue	MB.210615.PKH.z3500	MB.210615.PKH.z3500_3	3	3	3500	300	1050	13	TRUE	TRUE	FALSE	FALSE	FALSE	2	2	TRUE	11	0.0105	9	20	0.019
Zebra Finch	7	PKH26	BriliantBlue	MB.210615.PKH.z3500	MB.210615.PKH.z3500_4	4	4	3500	300	1050	14	TRUE	TRUE	FALSE	TRUE	FALSE	3	2	TRUE	3	0.0029	1	4	0.0038
Zebra Finch	7	PKH26	BriliantBlue	MB.210615.PKH.z3500	MB.210615.PKH.z3500_5	5	5	3500	300	1050	14	TRUE	TRUE	TRUE	FALSE	FALSE	3	2	TRUE	4	0.0038	0	4	0.0038
Zebra Finch	7	PKH26	BriliantBlue	MB.210615.PKH.z3500	MB.210615.PKH.z3500_6	6	6	3500	300	1050	14	TRUE	TRUE	FALSE	FALSE	FALSE	2	2	TRUE	5	0.0048	0	5	0.0048
Zebra Finch	7	PKH26	BriliantBlue	MB.210615.PKH.z3500	MB.210615.PKH.z3500_7	7	7	3500	300	1050	14	TRUE	TRUE	FALSE	FALSE	TRUE	3	2	TRUE	3	0.0029	2	5	0.0048
Zebra Finch	7	PKH26	BriliantBlue	MB.210615.PKH.z3500	MB.210615.PKH.z3500_8	8	8	3500	300	1050	13	TRUE	TRUE	FALSE	TRUE	FALSE	3	2	TRUE	13	0.0124	0	13	0.0124
Zebra Finch	7	PKH26	BriliantBlue	MB.210615.PKH.z3500	MB.210615.PKH.z3500_10	10	1	3500	500	1750	13	TRUE	FALSE	TRUE	FALSE	FALSE	2	2	TRUE	4	0.0023	0	4	0.0023
Zebra Finch	7	PKH26	BriliantBlue	MB.210615.PKH.z3500	MB.210615.PKH.z3500_13	13	4	3500	300	1050	13	TRUE	TRUE	FALSE	FALSE	FALSE	2	2	TRUE	2	0.0019	0	2	0.0019
Zebra Finch	7	PKH26	BriliantBlue	MB.210615.PKH.z3500	MB.210615.PKH.z3500_14	14	5	3500	300	1050	12	TRUE	FALSE	FALSE	FALSE	FALSE	1	2	TRUE	1	0.001	0	1	0.001
