## Supplementary material for "Short-term gonadal cultures are sufficient for germline transmission in a songbird": Table S14

### Sheet: S14 - WGS Samples
Bird ID	Feather Phenotype	Allele	Source Colony	Sex	DOB	ParNest	Father	Mother	Nest_O3	Sequencing Batch	DNA Source (Extraction Method)	DNA Yield (µg/µL)	Library Prep	Library Preparation	Intended Fragment Size (bp)	Sequencing Strategy	UMI ID	PCR Cycles	FASTQ	Total Read Bases	Total Reads	GC (%)	Q20 (%)	Q30 (%)
A19RU	Natural Grey	NG	Rockefeller	F	2016-08-18	-	-	-	FALSE	1	Blood (QIAGEN DNEasy Blood & Tissue Kit's Nucleated Blood Protocol)	22.9	Psomagen	TruSeq DNA PCR-Free kit/TruSeq DNA PCR-Free Sample Preparation Guide, Part # 15036187 Rev. A	350	Illumina NovaSeq6000 S4 - 150bp paired-end	-	0	#SRA ACCESSION	33904341060	224532060	43.09	96.39	91.3
D212JL	Natural Grey	NG	Rockefeller	F	2016	-	-	-	FALSE	1	Blood (QIAGEN DNEasy Blood & Tissue Kit's Nucleated Blood Protocol)	38.6	Psomagen	TruSeq DNA PCR-Free kit/TruSeq DNA PCR-Free Sample Preparation Guide, Part # 15036187 Rev. A	350	Illumina NovaSeq6000 S4 - 150bp paired-end	-	0	#SRA ACCESSION	63969194248	423637048	42.83	96.22	90.96
E143JL	Natural Grey	NG	Rockefeller	F	2016	-	-	-	FALSE	1	Blood (QIAGEN DNEasy Blood & Tissue Kit's Nucleated Blood Protocol)	30.1	Psomagen	TruSeq DNA PCR-Free kit/TruSeq DNA PCR-Free Sample Preparation Guide, Part # 15036187 Rev. A	350	Illumina NovaSeq6000 S4 - 150bp paired-end	-	0	#SRA ACCESSION	41979152130	278007630	42.99	96.26	91.11
H129RU	Natural Grey	NG	Rockefeller	F	2018-09-13	-	-	-	FALSE	1	Blood (QIAGEN DNEasy Blood & Tissue Kit's Nucleated Blood Protocol)	50	Psomagen	TruSeq DNA PCR-Free kit/TruSeq DNA PCR-Free Sample Preparation Guide, Part # 15036187 Rev. A	350	Illumina NovaSeq6000 S4 - 150bp paired-end	-	0	#SRA ACCESSION	39078495886	258797986	42.78	96.24	90.96
K70FF	CFW	CFW	Rockefeller (Import)	F	-	-	-	-	FALSE	1	Blood (QIAGEN DNEasy Blood & Tissue Kit's Nucleated Blood Protocol)	37.1	Psomagen	TruSeq DNA PCR-Free kit/TruSeq DNA PCR-Free Sample Preparation Guide, Part # 15036187 Rev. A	350	Illumina NovaSeq6000 S4 - 150bp paired-end	-	0	#SRA ACCESSION	31947328512	211571712	42.8	96.41	91.27
K74FF	CFW	CFW	Rockefeller (Import)	F	-	-	-	-	FALSE	1	Blood (QIAGEN DNEasy Blood & Tissue Kit's Nucleated Blood Protocol)	57	Psomagen	TruSeq DNA PCR-Free kit/TruSeq DNA PCR-Free Sample Preparation Guide, Part # 15036187 Rev. A	350	Illumina NovaSeq6000 S4 - 150bp paired-end	-	0	#SRA ACCESSION	40065153140	265332140	43.41	96.2	90.83
L9RU	Natural Grey	NG	Rockefeller	F	2016-05-14	-	-	-	FALSE	1	Blood (QIAGEN DNEasy Blood & Tissue Kit's Nucleated Blood Protocol)	95	Psomagen	TruSeq DNA PCR-Free kit/TruSeq DNA PCR-Free Sample Preparation Guide, Part # 15036187 Rev. A	350	Illumina NovaSeq6000 S4 - 150bp paired-end	-	0	#SRA ACCESSION	35998398792	238399992	42.76	96.46	91.38
R53RU	Natural Grey	NG	Rockefeller	F	2017-04-05	-	-	-	FALSE	1	Blood (QIAGEN DNEasy Blood & Tissue Kit's Nucleated Blood Protocol)	90	Psomagen	TruSeq DNA PCR-Free kit/TruSeq DNA PCR-Free Sample Preparation Guide, Part # 15036187 Rev. A	350	Illumina NovaSeq6000 S4 - 150bp paired-end	-	0	#SRA ACCESSION	48754723262	322878962	42.81	96.28	91.14
S146JL	CFW	CFW	Rockefeller	F	2016-02-11	-	R80	-	FALSE	1	Blood (QIAGEN DNEasy Blood & Tissue Kit's Nucleated Blood Protocol)	38.2	Psomagen	TruSeq DNA PCR-Free kit/TruSeq DNA PCR-Free Sample Preparation Guide, Part # 15036187 Rev. A	350	Illumina NovaSeq6000 S4 - 150bp paired-end	-	0	#SRA ACCESSION	55924649014	370361914	42.99	96.45	91.37
W268RU	Red Eyed CFW	CFW	Rockefeller	F	2018-07-27	-	D 183 JL	S 55 JL	FALSE	1	Blood (QIAGEN DNEasy Blood & Tissue Kit's Nucleated Blood Protocol)	32.1	Psomagen	TruSeq DNA PCR-Free kit/TruSeq DNA PCR-Free Sample Preparation Guide, Part # 15036187 Rev. A	350	Illumina NovaSeq6000 S4 - 150bp paired-end	-	0	#SRA ACCESSION	53578993572	354827772	42.56	96.34	91.14
W287RU	CFW	CFW	Rockefeller	F	2018-08-16	-	D 183 JL	S 55 JL	FALSE	1	Blood (QIAGEN DNEasy Blood & Tissue Kit's Nucleated Blood Protocol)	42	Psomagen	TruSeq DNA PCR-Free kit/TruSeq DNA PCR-Free Sample Preparation Guide, Part # 15036187 Rev. A	350	Illumina NovaSeq6000 S4 - 150bp paired-end	-	0	#SRA ACCESSION	47416659412	314017612	42.74	96.3	91
W48RU	CFW	CFW	Rockefeller	F	2019	-	-	-	FALSE	1	Blood (QIAGEN DNEasy Blood & Tissue Kit's Nucleated Blood Protocol)	60	Psomagen	TruSeq DNA PCR-Free kit/TruSeq DNA PCR-Free Sample Preparation Guide, Part # 15036187 Rev. A	350	Illumina NovaSeq6000 S4 - 150bp paired-end	-	0	#SRA ACCESSION	38823883612	257111812	42.82	96.38	91.26
Y300RU	CFW	CFW	Rockefeller	M	2019-10-23	-	Y 278 RU	W287RU	FALSE	1	Blood (QIAGEN DNEasy Blood & Tissue Kit's Nucleated Blood Protocol)	49	Psomagen	TruSeq DNA PCR-Free kit/TruSeq DNA PCR-Free Sample Preparation Guide, Part # 15036187 Rev. A	350	Illumina NovaSeq6000 S4 - 150bp paired-end	-	0	#SRA ACCESSION	47762442466	316307566	42.82	96.4	91.27
Y354RU	CFW	CFW	Rockefeller	M	2020-10-09	-	W 278	-	FALSE	1	Blood (QIAGEN DNEasy Blood & Tissue Kit's Nucleated Blood Protocol)	50.2	Psomagen	TruSeq DNA PCR-Free kit/TruSeq DNA PCR-Free Sample Preparation Guide, Part # 15036187 Rev. A	350	Illumina NovaSeq6000 S4 - 150bp paired-end	-	0	#SRA ACCESSION	39038628866	258533966	45.06	96.14	90.87
Y360RU	Red Eyed CFW	CFW	Rockefeller	F	2021-02-03	-	W 278	-	FALSE	1	Blood (QIAGEN DNEasy Blood & Tissue Kit's Nucleated Blood Protocol)	21	Psomagen	TruSeq DNA PCR-Free kit/TruSeq DNA PCR-Free Sample Preparation Guide, Part # 15036187 Rev. A	350	Illumina NovaSeq6000 S4 - 150bp paired-end	-	0	#SRA ACCESSION	39286452180	260175180	42.96	96.26	90.98
Y379RU	CFW	CFW	Rockefeller	F	2021-03-06	-	Y 259	W 278	FALSE	1	Blood (QIAGEN DNEasy Blood & Tissue Kit's Nucleated Blood Protocol)	52	Psomagen	TruSeq DNA PCR-Free kit/TruSeq DNA PCR-Free Sample Preparation Guide, Part # 15036187 Rev. A	350	Illumina NovaSeq6000 S4 - 150bp paired-end	-	0	#SRA ACCESSION	52784054676	349563276	43.05	96.25	90.98
Y355RU	CFW	CFW	Rockefeller	F	2020-10-13	-	Y 278 RU	W287RU	FALSE	3	Blood (QIAGEN DNEasy Blood & Tissue Kit's Nucleated Blood Protocol)	40	Psomagen	TruSeq DNA PCR-Free kit/TruSeq DNA PCR-Free Sample Preparation Guide, Part # 15036187 Rev. A	350	Illumina NovaSeq6000 S4 - 150bp paired-end	-	0	#SRA ACCESSION	35703744338	236448638	42.91	96.41	91.32
B171RU	Natural Grey	NG	Rockefeller	F	2019-10-02	BB1	O 58/W	G 40	FALSE	3	Blood (QIAGEN DNEasy Blood & Tissue Kit's Nucleated Blood Protocol)	229	Authors	NEBNext Ultra II FS DNA Library Prep Kit & Multiplex Oligos for Illumina (UDI-UMI Adaptors DNA Set 1)	350	Illumina NovaSeqX 10B - 150bp paired-end	B9	3	#SRA ACCESSION	7693131994	50947894	42.2	97.1	94.7
B182RU	Natural Grey	NG	Rockefeller	F	2021-01-25	BB1	O 58/W	G 40	FALSE	3	Blood (QIAGEN DNEasy Blood & Tissue Kit's Nucleated Blood Protocol)	98.9	Authors	NEBNext Ultra II FS DNA Library Prep Kit & Multiplex Oligos for Illumina (UDI-UMI Adaptors DNA Set 1)	350	Illumina NovaSeqX 10B - 150bp paired-end	C9	3	#SRA ACCESSION	10853236438	71875738	42.7	96.9	94.1
N333CT	Natural Grey	NG	CalTech	F	2021-12-13	-	S142/LB78	Or239	FALSE	3	Blood (QIAGEN DNEasy Blood & Tissue Kit's Nucleated Blood Protocol)	387	Authors	NEBNext Ultra II FS DNA Library Prep Kit & Multiplex Oligos for Illumina (UDI-UMI Adaptors DNA Set 1)	350	Illumina NovaSeqX 10B - 150bp paired-end	E7	3	#SRA ACCESSION	16072801494	106442394	43	96.8	94.2
E197JL	Fawn	NG	Rockefeller	F	2016-09-21	DUKE	E 048 JL	R 100 JL	FALSE	3	Blood (QIAGEN DNEasy Blood & Tissue Kit's Nucleated Blood Protocol)	393	Authors	NEBNext Ultra II FS DNA Library Prep Kit & Multiplex Oligos for Illumina (UDI-UMI Adaptors DNA Set 1)	350	Illumina NovaSeqX 10B - 150bp paired-end	H7	3	#SRA ACCESSION	17050255600	112915600	43.4	96.2	93.2
G17RU	Natural Grey	NG	Rockefeller	F	2016-08-22	G3	Y 231	B 455	FALSE	3	Blood (QIAGEN DNEasy Blood & Tissue Kit's Nucleated Blood Protocol)	158	Authors	NEBNext Ultra II FS DNA Library Prep Kit & Multiplex Oligos for Illumina (UDI-UMI Adaptors DNA Set 1)	350	Illumina NovaSeqX 10B - 150bp paired-end	B1	3	#SRA ACCESSION	16061738932	106369132	42.6	95.4	91.5
GFP45RU	Piebald	NG	Rockefeller	F	2021-06-17	GFP24	GFP 2	GFP 35	FALSE	3	Blood (QIAGEN DNEasy Blood & Tissue Kit's Nucleated Blood Protocol)	55.9	Authors	NEBNext Ultra II FS DNA Library Prep Kit & Multiplex Oligos for Illumina (UDI-UMI Adaptors DNA Set 1)	350	Illumina NovaSeqX 10B - 150bp paired-end	H1	4	#SRA ACCESSION	17414835738	115330038	42.4	97	94.5
O136RU	Piebald	NG	Rockefeller	F	2021-07-10	OH2	B3	G39	FALSE	3	Blood (QIAGEN DNEasy Blood & Tissue Kit's Nucleated Blood Protocol)	157	Authors	NEBNext Ultra II FS DNA Library Prep Kit & Multiplex Oligos for Illumina (UDI-UMI Adaptors DNA Set 1)	350	Illumina NovaSeqX 10B - 150bp paired-end	E12	3	#SRA ACCESSION	12476664920	82626920	42.3	97	94.5
O178CT	CFW	CFW	CalTech	F	2019-12-20	-	-	-	FALSE	3	Blood (QIAGEN DNEasy Blood & Tissue Kit's Nucleated Blood Protocol)	163	Authors	NEBNext Ultra II FS DNA Library Prep Kit & Multiplex Oligos for Illumina (UDI-UMI Adaptors DNA Set 1)	350	Illumina NovaSeqX 10B - 150bp paired-end	B8	3	#SRA ACCESSION	7830790238	51859538	42.8	96.8	94.2
T182RU	Silver	NG	Rockefeller	M	2018-06-10	TL2	W 48/R	B 23/H	FALSE	3	Blood (QIAGEN DNEasy Blood & Tissue Kit's Nucleated Blood Protocol)	121	Authors	NEBNext Ultra II FS DNA Library Prep Kit & Multiplex Oligos for Illumina (UDI-UMI Adaptors DNA Set 1)	350	Illumina NovaSeqX 10B - 150bp paired-end	C2	3	#SRA ACCESSION	11557591642	76540342	42.3	96.3	93.1
V148CT	CFW & Penguin	CFW	CalTech	F	2019-08-15	-	-	-	FALSE	3	Blood (QIAGEN DNEasy Blood & Tissue Kit's Nucleated Blood Protocol)	170	Authors	NEBNext Ultra II FS DNA Library Prep Kit & Multiplex Oligos for Illumina (UDI-UMI Adaptors DNA Set 1)	350	Illumina NovaSeqX 10B - 150bp paired-end	C7	3	#SRA ACCESSION	13818029328	91510128	42.8	97.2	94.8
V154CT	Penguin	NG	CalTech	F	-	-	-	-	FALSE	3	Blood (QIAGEN DNEasy Blood & Tissue Kit's Nucleated Blood Protocol)	59.9	Authors	NEBNext Ultra II FS DNA Library Prep Kit & Multiplex Oligos for Illumina (UDI-UMI Adaptors DNA Set 1)	350	Illumina NovaSeqX 10B - 150bp paired-end	A5	3	#SRA ACCESSION	8556546672	56665872	42.6	96.9	94.2
Y256FF	CFW	CFW	Rockefeller (Import)	F	-	-	-	-	FALSE	3	Blood (QIAGEN DNEasy Blood & Tissue Kit's Nucleated Blood Protocol)	42.7	Authors	NEBNext Ultra II FS DNA Library Prep Kit & Multiplex Oligos for Illumina (UDI-UMI Adaptors DNA Set 1)	350	Illumina NovaSeqX 10B - 150bp paired-end	H12	3	#SRA ACCESSION	19782276252	131008452	42.5	96.8	94
O132RU	CFW	CFW	Rockefeller	F	2021-05-29	-	-	-	TRUE	3	Blood (QIAGEN DNEasy Blood & Tissue Kit's Nucleated Blood Protocol)	162	Authors	NEBNext Ultra II FS DNA Library Prep Kit & Multiplex Oligos for Illumina (UDI-UMI Adaptors DNA Set 1)	350	Illumina NovaSeqX 10B - 150bp paired-end	A3	3	#SRA ACCESSION	9459242490	62643990	42.4	97.1	94.6
O130RU	CFW	CFW	Rockefeller	M	2021-06-02	-	-	-	TRUE	3	Blood (QIAGEN DNEasy Blood & Tissue Kit's Nucleated Blood Protocol)	191	Authors	NEBNext Ultra II FS DNA Library Prep Kit & Multiplex Oligos for Illumina (UDI-UMI Adaptors DNA Set 1)	350	Illumina NovaSeqX 10B - 150bp paired-end	F2	3	#SRA ACCESSION	9098285748	60253548	42.2	97.1	94.6
CO1RU	CFW	CFW	Rockefeller	M	2023-02-14	O3	O 130 RU	O 132 RU	TRUE	3	Blood (QIAGEN DNEasy Blood & Tissue Kit's Nucleated Blood Protocol)	81	Authors	NEBNext Ultra II FS DNA Library Prep Kit & Multiplex Oligos for Illumina (UDI-UMI Adaptors DNA Set 1)	350	Illumina NovaSeqX 10B - 150bp paired-end	D5	4	#SRA ACCESSION	10837273624	71770024	42.5	97.2	94.8
CO2RU	CFW	CFW	Rockefeller	F	2023-02-14	O3	O 130 RU	O 132 RU	TRUE	3	Blood (QIAGEN DNEasy Blood & Tissue Kit's Nucleated Blood Protocol)	79.3	Authors	NEBNext Ultra II FS DNA Library Prep Kit & Multiplex Oligos for Illumina (UDI-UMI Adaptors DNA Set 1)	350	Illumina NovaSeqX 10B - 150bp paired-end	F5	3	#SRA ACCESSION	7987269122	52895822	42.6	97.2	94.9
CO3RU	CFW	CFW	Rockefeller	M	2023-02-14	O3	O 130 RU	O 132 RU	TRUE	3	Blood (QIAGEN DNEasy Blood & Tissue Kit's Nucleated Blood Protocol)	41	Authors	NEBNext Ultra II FS DNA Library Prep Kit & Multiplex Oligos for Illumina (UDI-UMI Adaptors DNA Set 1)	350	Illumina NovaSeqX 10B - 150bp paired-end	H5	3	#SRA ACCESSION	11792550662	78096362	42.4	97.3	95
U40RU	Silver	NG	Rockefeller	F	2022-09-09	O3	O 130 RU	O 132 RU	TRUE	3	Blood (QIAGEN DNEasy Blood & Tissue Kit's Nucleated Blood Protocol)	35.8	Authors	NEBNext Ultra II FS DNA Library Prep Kit & Multiplex Oligos for Illumina (UDI-UMI Adaptors DNA Set 1)	350	Illumina NovaSeqX 10B - 150bp paired-end	E4	3	#SRA ACCESSION	10567770938	69985238	42.6	97.3	94.9
A231RU	Silver & Piebald	SPLIT	Rockefeller	M	2022-12-12	O3	O 132 RU	O 130 RU	TRUE	3	Blood (QIAGEN DNEasy Blood & Tissue Kit's Nucleated Blood Protocol)	124.3	Authors	NEBNext Ultra II FS DNA Library Prep Kit & Multiplex Oligos for Illumina (UDI-UMI Adaptors DNA Set 1)	350	Illumina NovaSeqX 10B - 150bp paired-end	D4	3	#SRA ACCESSION	8804792182	58309882	42.4	96.9	94.3
Y525RU	Piebald	SPLIT	Rockefeller	M	2023-02-14	O3	O 130 RU	O 132 RU	TRUE	3	Blood (QIAGEN DNEasy Blood & Tissue Kit's Nucleated Blood Protocol)	179.3	Authors	NEBNext Ultra II FS DNA Library Prep Kit & Multiplex Oligos for Illumina (UDI-UMI Adaptors DNA Set 1)	350	Illumina NovaSeqX 10B - 150bp paired-end	C4	4	#SRA ACCESSION	9478212620	62769620	42.5	97.1	94.7
