## Supplementary material for "Short-term gonadal cultures are sufficient for germline transmission in a songbird": Tables S15-S16

### Sheet: Table S15 - Media Recipes
Component	Amount (µL)	Stock Concentration	Working Concentration	Brand	Catalog number	Storage
Zebra finch gonadal PGC media (50mL)
KO DMEM	41375	-	-	Gibco	10829-018	4°C
Fetal Bovine Serum	5000	-	0.1	Gibco	26140	-20°C
Chicken Serum	1000	-	0.02	Sigma	C5405	-20°C
ABAM	500	100x	0.01	Gibco	15240-062	-20°C
GlutaMax	500	100x	0.01	Gibco	35050	RT
Non-Essential Amino Acids	500	100x	0.01	Gibco	11140	4°C
Nucleosides	500	100x	0.01	Millipore	ES-008-D	-20°C
2-Mercaptoethanol	50	1000x	1x	Gibco	21985-023	4°C
Sodium Pyruvate	500	100x	0.01	Gibco	11360	4·C
MycoZap	50	1000x	1x	Lonza	VZA-2022	-20°C
bFGF	25	10ng/uL	5ng/mL	KOMA	K0921004	-20°C
Chicken gonadal PGC media (50mL)
KO DMEM	36375	-	-	Gibco	10829-018	4°C
Fetal Bovine Serum	10000	-	0.2	Gibco	26140	-20°C
Chicken Serum	1000	-	0.02	Sigma	C5405	-20°C
ABAM	500	100x	0.01	Gibco	15240-062	-20°C
GlutaMax	500	100x	0.01	Gibco	35050	RT
Non-Essential Amino Acids	500	100x	0.01	Gibco	11140	4°C
Nucleosides	500	100x	0.01	Millipore	ES-008-D	-20°C
2-Mercaptoethanol	50	1000x	1x	Gibco	21985-023	4°C
Sodium Pyruvate	500	100x	0.01	Gibco	11360	4·C
MycoZap	50	1000x	1x	Lonza	VZA-2022	-20°C
bFGF	25	10ng/uL	5ng/mL	KOMA	K0921004	-20°C
Cell Sorting Buffer (50mL)
UltraPure distilled Water	43400	-	-	Invitrogen	10977015	RT
DPBS 10x, no Ca no Mg	5000	10x	1x	Gibco	14200075	RT
HEPES pH 7.0	500	1M	10mM	Gibco	15-630-080	4°C
EDTA pH 8.0	500	500mM	5mM	Invitrogen	AM9260G	RT
Bovine Serum Albumin	500	0.1	0.001	Sigma	A7906	-20°C
DAPI	100	1µg/mL	2ng/mL	Invitrogen	D1306	-20°C

### Sheet: Table S16 - Primers Used
Primer set	Forward	Reverse
ChrZ_ctrl_43.629Mb	AGGTTTGGGTATTTTGTTGGAACTG	GGAGCTTTACACTGGGGTTG
ChrZ_CFW_68del	GCAGGGATTGTCCCCTGAATTT	CCCCAACCCAGGGAGTAGTTAG
ChrZ_CFW_50del	TGATGCGCGTACTCATCTCTC	AGGATGGCAGCTTGCTCTATT
